# Early-warning surveillance of West Nile and Usutu viruses in water and mosquito excreta using digital PCR

**DOI:** 10.64898/2026.02.01.703130

**Authors:** Julien Mocq, Julie Raymond, Karine Bolloré, Anaïs Fossot, Rachel Beaubaton, Alexandre Lepeule, Cécile Gruet, Franz Durandet, Jeanne Hanin, Guillaume Lacour, Albin Fontaine, Olivier Courot, Antoine Mignotte, Yannick Simonin

## Abstract

West Nile virus (WNV) and Usutu virus (USUV) are mosquito-borne pathogens maintained in bird–mosquito cycles and increasingly cause human and equine disease in temperate regions. As most infections are asymptomatic, surveillance based on clinical and veterinary reports provides delayed signals for vector control and equine vaccination strategies. We implemented, in 2024 and 2025, an operational environmental surveillance strategy combining molecular xenomonitoring of adult mosquito excreta with water sampling from wetlands and mosquito breeding sites, coupled to a standardized multiplex reverse transcription digital PCR workflow. Viral detection was performed using a multiplex digital PCR assay with characterized limits of blank, detection, and quantification, and low-level positives were confirmed by Sanger sequencing. This multi-matrix approach detected WNV RNA in southern France as early as 1 July 2024, 40 days before the first human case and 67 days before the first equine alert, and on 9 April 2025, a full 19 weeks ahead of the first human case that year. USUV RNA was similarly detected from 5 July 2024 and 22 April 2025, providing actionable early warnings to guide targeted vector control and preparedness. Across both years, WNV and USUV were detected 29 and 8 times among 396 samples in 2024, and 90 and 14 times among 815 samples in 2025, revealing previously unrecognized, cryptic virus circulation. These results demonstrate that integrating environmental surveillance provides a sensitive, proactive framework for the early detection of emerging Culex-borne arboviruses, offering precious lead time for public one-health strategies.
