## Supplementary Table 1 for "Early-warning surveillance of West Nile and Usutu viruses in water and mosquito excreta using digital PCR"

### Sheet: Feuil1
Year of campaign	Region	French department	Municipality	Matrix	Sampling event	USUV detection	WNV detection	x	y	x_jitt	y_jitt		code_prelev
2024	Occitanie	Gard	Aigues-Mortes	Mosquito excreta	Repeatedly sampled	No	No	4.20804	43.5678	4.21255	43.5616		MX_AGM_GIG
2024	Occitanie	Gard	Aimargues	Mosquito excreta	Vector control operation	No	No	4.20905	43.6893	4.21355	43.6831		MX_AIM_CHA
2024	Occitanie	Gard	Aimargues	Mosquito excreta	Vector control operation	No	No	4.20992	43.6899	4.21442	43.6837		MX_AIM_MAS
2024	Occitanie	Gard	Aimargues	Mosquito excreta	Vector control operation	No	No	4.20919	43.6897	4.21369	43.6834		MX_AIM_SME
2024	Occitanie	Gard	Aimargues	Water	Vector control operation	No	No	4.2088	43.6889	4.21331	43.6826		GL_AIM_C01
2024	Occitanie	Gard	Aimargues	Water	Vector control operation	No	No	4.20912	43.6891	4.21363	43.6829		GL_AIM_C02
2024	Occitanie	Gard	Aimargues	Water	Vector control operation	No	No	4.20907	43.6889	4.21358	43.6827		GL_AIM_C03
2024	Occitanie	Gard	Le Cailar	Water	One-shot	No	No	4.25626	43.7144	4.26077	43.7082		GL_LCL_MEY
2024	Occitanie	Gard	Saint-Gilles	Mosquito excreta	Repeatedly sampled	No	Yes	4.39613	43.5718	4.40063	43.5656		MX_STG_SYL
2024	Occitanie	Gard	Saint-Gilles	Water	Repeatedly sampled	No	No	4.39618	43.5717	4.40069	43.5655		ZH_STG_RIZ
2024	Occitanie	Gard	Saint-Laurent-D'Aigouze	Mosquito excreta	Repeatedly sampled	No	No	4.2179	43.6221	4.2224	43.6159		MX_SLA_MUR
2024	Occitanie	Gard	Saint-Laurent-D'Aigouze	Mosquito excreta	Repeatedly sampled	No	Yes	4.20796	43.5948	4.21247	43.5886		MX_SLA_TCR
2024	Occitanie	Gard	Saint-Laurent-D'Aigouze	Water	Repeatedly sampled	Yes	Yes	4.20717	43.5977	4.21168	43.5915		ZH_SLA_CBR
2024	Occitanie	Gard	Saint-Laurent-D'Aigouze	Water	Repeatedly sampled	No	No	4.21774	43.6209	4.22224	43.6146		ZH_SLA_ETG
2024	Occitanie	Gard	Saint-Laurent-D'Aigouze	Water	Repeatedly sampled	No	Yes	4.21801	43.6221	4.22252	43.6159		ZH_SLA_MRR
2024	Occitanie	Gard	Saint-Laurent-D'Aigouze	Water	Repeatedly sampled	No	No	4.22079	43.6215	4.22529	43.6153		ZH_SLA_ROB
2024	Occitanie	Gard	Vauvert	Mosquito excreta	Repeatedly sampled	No	No	4.33234	43.6097	4.33684	43.6035		MX_VVR_SCA
2024	Occitanie	Gard	Vauvert	Mosquito excreta	Vector control operation	No	No	4.267	43.7048	4.2715	43.6986		MX_VVR_CDP
2024	Occitanie	Gard	Vauvert	Mosquito excreta	Vector control operation	No	No	4.26273	43.7069	4.26723	43.7007		MX_VVR_DOG
2024	Occitanie	Gard	Vauvert	Mosquito excreta	Vector control operation	No	No	4.26251	43.7067	4.26702	43.7005		MX_VVR_HAI
2024	Occitanie	Gard	Vauvert	Mosquito excreta	Vector control operation	No	Yes	4.26642	43.7055	4.27093	43.6993		MX_VVR_KTY
2024	Occitanie	Gard	Vauvert	Mosquito excreta	Vector control operation	No	No	4.26414	43.7059	4.26864	43.6996		MX_VVR_NIM
2024	Occitanie	Gard	Vauvert	Mosquito excreta	Vector control operation	No	No	4.26435	43.7058	4.26885	43.6996		MX_VVR_NOE
2024	Occitanie	Gard	Vauvert	Mosquito excreta	Vector control operation	No	No	4.26245	43.707	4.26695	43.7007		MX_VVR_TER
2024	Occitanie	Gard	Vauvert	Water	One-shot	No	No	4.24812	43.6951	4.25263	43.6889		ZH_VVR_EPR
2024	Occitanie	Gard	Vauvert	Water	Repeatedly sampled	Yes	No	4.341	43.6103	4.34551	43.604		ZH_VVR_SCA
2024	Occitanie	Gard	Vauvert	Water	Repeatedly sampled	No	Yes	4.34641	43.6105	4.35092	43.6043		ZH_VVR_SCR
2024	Occitanie	Gard	Vauvert	Water	Vector control operation	No	No	4.26609	43.7052	4.27059	43.699		GL_VVR_ABC
2024	Occitanie	Gard	Vauvert	Water	Vector control operation	No	No	4.2663	43.7056	4.27081	43.6994		GL_VVR_KIT
2024	Occitanie	Gard	Vauvert	Water	Vector control operation	No	No	4.26213	43.7064	4.26664	43.7002		GL_VVR_PUL
2024	Occitanie	Gard	Vergeze	Water	Vector control operation	No	No	4.25761	43.7181	4.26211	43.7119		ZH_VGZ_GUI
2024	Occitanie	Gard	Vergeze	Water	Vector control operation	No	No	4.25903	43.7183	4.26353	43.712		ZH_VGZ_PLA
2024	Occitanie	Gard	Vestric-Et-Candiac	Mosquito excreta	Vector control operation	No	No	4.26584	43.718	4.27034	43.7118		MX_VEC_CFA
2024	Occitanie	Gard	Vestric-Et-Candiac	Water	Vector control operation	No	No	4.2659	43.7179	4.27041	43.7117		GL_VEC_CMB
2024	Occitanie	Herault	Baillargues	Mosquito excreta	Vector control operation	No	No	4.00996	43.6447	4.01447	43.6385		MX_BLL_PAV
2024	Occitanie	Herault	Baillargues	Mosquito excreta	Vector control operation	No	No	4.00954	43.6468	4.01405	43.6405		MX_BLL_PE3
2024	Occitanie	Herault	Baillargues	Mosquito excreta	Vector control operation	No	No	4.01003	43.6463	4.01454	43.6401		MX_BLL_TER
2024	Occitanie	Herault	Baillargues	Water	Vector control operation	No	No	4.0094	43.6458	4.0139	43.6395		GL_BLL_A03
2024	Occitanie	Herault	Baillargues	Water	Vector control operation	No	Yes	4.01001	43.6462	4.01451	43.64		GL_BLL_COV
2024	Occitanie	Herault	Baillargues	Water	Vector control operation	No	Yes	4.01013	43.6463	4.01464	43.64		GL_BLL_PIS
2024	Occitanie	Herault	Baillargues	Water	Vector control operation	No	No	4.00494	43.6441	4.00945	43.6379		ZH_BLL_BKR
2024	Occitanie	Herault	Baillargues	Water	Vector control operation	No	No	3.99359	43.6458	3.99809	43.6396		ZH_BLL_CAD
2024	Occitanie	Herault	Baillargues	Water	Vector control operation	No	No	4.01182	43.6452	4.01632	43.639		ZH_BLL_FLK
2024	Occitanie	Herault	Baillargues	Water	Vector control operation	No	No	4.01177	43.6453	4.01627	43.639		ZH_BLL_FLQ
2024	Occitanie	Herault	Baillargues	Water	Vector control operation	No	Yes	4.01149	43.644	4.01599	43.6378		ZH_BLL_FOS
2024	Occitanie	Herault	Baillargues	Water	Vector control operation	No	No	4.0085	43.6434	4.013	43.6371		ZH_BLL_PE1
2024	Occitanie	Herault	Lansargues	Mosquito excreta	Repeatedly sampled	No	No	4.09153	43.6402	4.09603	43.6339		MX_LSG_AGR
2024	Occitanie	Herault	Lansargues	Mosquito excreta	Repeatedly sampled	No	No	4.09161	43.6419	4.09612	43.6357		MX_LSG_GIT
2024	Occitanie	Herault	Lansargues	Mosquito excreta	Repeatedly sampled	No	No	4.09092	43.6413	4.09542	43.6351		MX_LSG_INT
2024	Occitanie	Herault	Lansargues	Water	Repeatedly sampled	No	No	4.09101	43.6416	4.09551	43.6354		GL_LSG_ABC
2024	Occitanie	Herault	Lansargues	Water	Repeatedly sampled	No	No	4.09142	43.6419	4.09593	43.6357		GL_LSG_PIL
2024	Occitanie	Herault	Lansargues	Water	Repeatedly sampled	No	No	4.09188	43.6414	4.09638	43.6352		ZH_LSG_KID
2024	Occitanie	Herault	Lattes	Mosquito excreta	One-shot	No	No	3.92653	43.5775	3.93104	43.5712		MX_LTT_CLP
2024	Occitanie	Herault	Lattes	Mosquito excreta	One-shot	No	No	3.89762	43.5436	3.90212	43.5374		MX_LTT_HRC
2024	Occitanie	Herault	Lattes	Mosquito excreta	Vector control operation	No	No	3.94241	43.5615	3.94691	43.5553		MX_LTT_CAS
2024	Occitanie	Herault	Lattes	Mosquito excreta	Vector control operation	No	No	3.92364	43.5618	3.92815	43.5556		MX_LTT_CLB
2024	Occitanie	Herault	Lattes	Mosquito excreta	Vector control operation	No	No	3.93527	43.5577	3.93978	43.5515		MX_LTT_CNT
2024	Occitanie	Herault	Lattes	Mosquito excreta	Vector control operation	No	No	3.94704	43.557	3.95155	43.5507		MX_LTT_ELF
2024	Occitanie	Herault	Lattes	Water	One-shot	No	No	3.92394	43.5618	3.92845	43.5555		GL_LTT_ARN
2024	Occitanie	Herault	Lattes	Water	One-shot	No	No	3.90038	43.557	3.90488	43.5508		ZH_LTT_MJR
2024	Occitanie	Herault	Lattes	Water	Vector control operation	No	No	3.94807	43.5573	3.95258	43.551		GL_LTT_101
2024	Occitanie	Herault	Lattes	Water	Vector control operation	No	No	3.94807	43.5572	3.95258	43.551		GL_LTT_105
2024	Occitanie	Herault	Lattes	Water	Vector control operation	No	No	3.93368	43.5581	3.93818	43.5519		GL_LTT_AB2
2024	Occitanie	Herault	Lattes	Water	Vector control operation	No	No	3.94765	43.5571	3.95216	43.5509		GL_LTT_ABR
2024	Occitanie	Herault	Lattes	Water	Vector control operation	No	No	3.94219	43.5633	3.94669	43.5571		GL_LTT_AVA
2024	Occitanie	Herault	Lattes	Water	Vector control operation	No	No	3.93426	43.5586	3.93876	43.5524		GL_LTT_BLU
2024	Occitanie	Herault	Lattes	Water	Vector control operation	No	No	3.94976	43.5545	3.95427	43.5482		GL_LTT_FOS
2024	Occitanie	Herault	Lattes	Water	Vector control operation	No	No	3.94803	43.5573	3.95253	43.551		GL_LTT_FUT
2024	Occitanie	Herault	Lattes	Water	Vector control operation	No	Yes	3.94833	43.5566	3.95284	43.5504		GL_LTT_PLV
2024	Occitanie	Herault	Lattes	Water	Vector control operation	No	No	3.92014	43.5638	3.92465	43.5576		ZH_LTT_PNT
2024	Occitanie	Herault	Lattes	Water	Vector control operation	No	No	3.91995	43.5633	3.92445	43.557		ZH_LTT_PUE
2024	Occitanie	Herault	Marseillan	Mosquito excreta	Repeatedly sampled	No	No	3.50943	43.3163	3.51394	43.3101		MX_MRS_BGS
2024	Occitanie	Herault	Marseillan	Water	Repeatedly sampled	No	No	3.51618	43.3192	3.52069	43.313		ZH_MRS_BGN
2024	Occitanie	Herault	Marsillargues	Mosquito excreta	One-shot	No	No	4.17416	43.6382	4.17867	43.6319		MX_MSG_BOX
2024	Occitanie	Herault	Marsillargues	Mosquito excreta	One-shot	No	No	4.1768	43.6386	4.18131	43.6323		MX_MSG_CHE
2024	Occitanie	Herault	Marsillargues	Mosquito excreta	One-shot	No	No	4.17501	43.6385	4.17952	43.6322		MX_MSG_POU
2024	Occitanie	Herault	Marsillargues	Mosquito excreta	Repeatedly sampled	No	No	4.10407	43.5958	4.10857	43.5896		MX_MSG_VRN
2024	Occitanie	Herault	Marsillargues	Water	One-shot	No	No	4.17316	43.6382	4.17766	43.632		ZH_MSG_ECU
2024	Occitanie	Herault	Marsillargues	Water	Repeatedly sampled	No	No	4.1041	43.5956	4.1086	43.5893		ZH_MSG_VER
2024	Occitanie	Herault	Mauguio	Mosquito excreta	One-shot	No	No	4.03436	43.6099	4.03886	43.6037		MX_MGO_CPL
2024	Occitanie	Herault	Mauguio	Mosquito excreta	One-shot	No	No	4.03491	43.6107	4.03941	43.6044		MX_MGO_DIA
2024	Occitanie	Herault	Mauguio	Mosquito excreta	One-shot	No	No	4.03533	43.6106	4.03983	43.6044		MX_MGO_ENT
2024	Occitanie	Herault	Mauguio	Mosquito excreta	One-shot	No	No	4.03533	43.6105	4.03983	43.6043		MX_MGO_EXT
2024	Occitanie	Herault	Mauguio	Mosquito excreta	Repeatedly sampled	No	Yes	4.02503	43.5981	4.02953	43.5919		MX_MGO_CAB
2024	Occitanie	Herault	Mauguio	Mosquito excreta	Repeatedly sampled	No	No	3.97713	43.5898	3.98163	43.5836		MX_MGO_KAR
2024	Occitanie	Herault	Mauguio	Water	One-shot	No	No	4.03467	43.61	4.03917	43.6037		GL_MGO_HMS
2024	Occitanie	Herault	Mauguio	Water	Repeatedly sampled	No	No	3.97813	43.5892	3.98263	43.583		ZH_MGO_ALG
2024	Occitanie	Herault	Mauguio	Water	Repeatedly sampled	No	No	4.02514	43.5981	4.02965	43.5919		ZH_MGO_CAR
2024	Occitanie	Herault	Mauguio	Water	Repeatedly sampled	No	No	3.97814	43.592	3.98264	43.5858		ZH_MGO_PAT
2024	Occitanie	Herault	Mauguio	Water	Repeatedly sampled	No	No	4.02158	43.5948	4.02608	43.5885		ZH_MGO_RAC
2024	Occitanie	Herault	Mireval	Mosquito excreta	Repeatedly sampled	No	Yes	3.82519	43.5184	3.8297	43.5122		MX_MRV_BVR
2024	Occitanie	Herault	Mireval	Water	Repeatedly sampled	No	No	3.82627	43.5177	3.83077	43.5115		ZH_MRV_ARB
2024	Occitanie	Herault	Mireval	Water	Repeatedly sampled	Yes	Yes	3.82524	43.5184	3.82975	43.5122		ZH_MRV_BVR
2024	Occitanie	Herault	Mireval	Water	Repeatedly sampled	Yes	No	3.82716	43.5173	3.83166	43.5111		ZH_MRV_SAV
2024	Occitanie	Herault	Montpellier	Mosquito excreta	Repeatedly sampled	No	No	3.87703	43.6399	3.88153	43.6337		MX_MTP_BUI
2024	Occitanie	Herault	Montpellier	Mosquito excreta	Repeatedly sampled	Yes	Yes	3.87725	43.6402	3.88176	43.634		MX_MTP_NDO
2024	Occitanie	Herault	Montpellier	Mosquito excreta	Repeatedly sampled	No	No	3.87494	43.6395	3.87944	43.6333		MX_MTP_SNG
2024	Occitanie	Herault	Montpellier	Mosquito excreta	Repeatedly sampled	No	No	3.87667	43.6399	3.88118	43.6337		MX_MTP_TAP
2024	Occitanie	Herault	Montpellier	Mosquito excreta	Vector control operation	No	No	3.91108	43.6062	3.91558	43.6		MX_MTP_A01
2024	Occitanie	Herault	Montpellier	Water	Repeatedly sampled	Yes	No	3.87722	43.6402	3.88173	43.6339		ZH_MTP_NDR
2024	Occitanie	Herault	Montpellier	Water	Repeatedly sampled	No	No	3.87489	43.6395	3.8794	43.6332		ZH_MTP_SNR
2024	Occitanie	Herault	Perols	Mosquito excreta	Repeatedly sampled	No	No	3.96199	43.563	3.9665	43.5568		MX_PRL_SAL
2024	Occitanie	Herault	Perols	Mosquito excreta	Vector control operation	No	No	3.95482	43.567	3.95933	43.5608		MX_PRL_A01
2024	Occitanie	Herault	Perols	Mosquito excreta	Vector control operation	No	No	3.95566	43.5672	3.96017	43.561		MX_PRL_A02
2024	Occitanie	Herault	Perols	Mosquito excreta	Vector control operation	No	No	3.95409	43.5669	3.95859	43.5607		MX_PRL_A03
2024	Occitanie	Herault	Perols	Water	Repeatedly sampled	No	Yes	3.96212	43.5631	3.96663	43.5569		ZH_PRL_SAR
2024	Occitanie	Herault	Perols	Water	Vector control operation	Yes	Yes	3.95478	43.567	3.95929	43.5608		GL_PRL_A01
2024	Occitanie	Herault	Perols	Water	Vector control operation	No	Yes	3.95411	43.5674	3.95862	43.5612		GL_PRL_A08
2024	Occitanie	Herault	Perols	Water	Vector control operation	No	No	3.95528	43.5674	3.95979	43.5611		GL_PRL_A16
2024	Occitanie	Herault	Perols	Water	Vector control operation	No	No	3.95476	43.567	3.95927	43.5608		GL_PRL_A18
2024	Occitanie	Herault	Perols	Water	Vector control operation	No	Yes	3.9549	43.5669	3.9594	43.5607		GL_PRL_A19
2024	Occitanie	Herault	Perols	Water	Vector control operation	No	No	3.95451	43.5659	3.95902	43.5596		GL_PRL_A20
2024	Occitanie	Herault	Perols	Water	Vector control operation	No	Yes	3.95446	43.5662	3.95896	43.5599		GL_PRL_A21
2024	Occitanie	Herault	Perols	Water	Vector control operation	No	Yes	3.9561	43.5666	3.96061	43.5604		GL_PRL_A25
2024	Occitanie	Herault	Perols	Water	Vector control operation	No	No	3.95565	43.5658	3.96015	43.5596		GL_PRL_A30
2024	Occitanie	Herault	Perols	Water	Vector control operation	No	No	3.95478	43.567	3.95929	43.5608		GL_PRL_A32
2024	Occitanie	Herault	Perols	Water	Vector control operation	No	Yes	3.95482	43.5673	3.95933	43.5611		GL_PRL_A33
2024	Occitanie	Herault	Pouzols	Mosquito excreta	One-shot	No	No	3.4998	43.6174	3.5043	43.6112		MX_PZL_LRM
2024	Occitanie	Herault	Pouzols	Water	One-shot	No	No	3.49968	43.6174	3.50418	43.6112		ZH_PZL_LRM
2024	Occitanie	Herault	Saint-Jean-De-Vedas	Mosquito excreta	Repeatedly sampled	No	Yes	3.85404	43.5728	3.85855	43.5666		MX_SJV_CAN
2024	Occitanie	Herault	Saint-Jean-De-Vedas	Mosquito excreta	Repeatedly sampled	No	No	3.855	43.5733	3.85951	43.5671		MX_SJV_ECO
2024	Occitanie	Herault	Saint-Jean-De-Vedas	Water	Repeatedly sampled	No	No	3.85403	43.5729	3.85854	43.5667		ZH_SJV_CAN
2024	Occitanie	Herault	Saint-Jean-De-Vedas	Water	Repeatedly sampled	No	Yes	3.85413	43.5731	3.85864	43.5669		ZH_SJV_ECC
2024	Occitanie	Herault	Saint-Series	Water	One-shot	No	No	4.09848	43.7438	4.10299	43.7376		GL_STS_FUT
2024	Occitanie	Herault	Saint-Series	Water	One-shot	No	No	4.09806	43.7436	4.10257	43.7374		GL_STS_MIA
2024	Occitanie	Herault	Teyran	Water	Vector control operation	No	No	3.93069	43.6664	3.93519	43.6602		GL_TEY_EGO
2024	Occitanie	Herault	Vendargues	Mosquito excreta	Vector control operation	No	No	3.96759	43.6534	3.97209	43.6472		MX_VDG_BBC
2024	Occitanie	Herault	Vendargues	Mosquito excreta	Vector control operation	No	No	3.96826	43.6599	3.97276	43.6537		MX_VDG_GOL
2024	Occitanie	Herault	Vendargues	Mosquito excreta	Vector control operation	No	No	3.97297	43.6667	3.97748	43.6605		MX_VDG_LPP
2024	Occitanie	Herault	Vendargues	Mosquito excreta	Vector control operation	No	No	3.96829	43.6602	3.9728	43.654		MX_VDG_POT
2024	Occitanie	Herault	Vendargues	Water	Vector control operation	No	No	3.96844	43.6602	3.97294	43.654		GL_VDG_A30
2024	Occitanie	Herault	Vendargues	Water	Vector control operation	No	No	3.96829	43.6598	3.9728	43.6536		GL_VDG_A35
2024	Occitanie	Herault	Vendargues	Water	Vector control operation	No	No	3.96829	43.6598	3.9728	43.6535		GL_VDG_A36
2024	Occitanie	Herault	Vendargues	Water	Vector control operation	No	No	3.9696	43.6604	3.9741	43.6542		GL_VDG_A38
2024	Occitanie	Herault	Vendargues	Water	Vector control operation	No	No	3.96913	43.6599	3.97363	43.6537		GL_VDG_A40
2024	Occitanie	Herault	Vendargues	Water	Vector control operation	No	No	3.96756	43.6534	3.97207	43.6472		GL_VDG_A41
2024	Occitanie	Herault	Vendargues	Water	Vector control operation	No	No	3.96928	43.6606	3.97379	43.6544		GL_VDG_A48
2024	Occitanie	Herault	Vendargues	Water	Vector control operation	Yes	No	3.96949	43.6594	3.97399	43.6532		GL_VDG_A53
2024	Occitanie	Herault	Vendargues	Water	Vector control operation	No	No	3.96796	43.6591	3.97247	43.6528		GL_VDG_A77
2024	Occitanie	Herault	Vendargues	Water	Vector control operation	No	No	3.96939	43.6593	3.9739	43.653		GL_VDG_A91
2024	Occitanie	Herault	Vendargues	Water	Vector control operation	No	No	3.97174	43.6651	3.97625	43.6588		ZH_VDG_CHA
2024	Occitanie	Herault	Vendargues	Water	Vector control operation	No	No	3.97301	43.6667	3.97751	43.6605		ZH_VDG_CSD
2024	Occitanie	Herault	Vendargues	Water	Vector control operation	No	No	3.97908	43.6472	3.98359	43.6409		ZH_VDG_RIV
2024	Occitanie	Herault	Vendargues	Water	Vector control operation	No	No	3.97768	43.6503	3.98219	43.6441		ZH_VDG_RON
2024	Occitanie	Herault	Villeneuve-Les-Maguelone	Water	One-shot	No	No	3.84835	43.5081	3.85285	43.5019		GL_VLM_MOU
2024	Occitanie	Herault	Villeneuve-Les-Maguelone	Water	One-shot	No	No	3.8525	43.5144	3.85701	43.5082		GL_VLM_TRX
2024	Occitanie	Herault	Villeveyrac	Mosquito excreta	Repeatedly sampled	No	No	3.61416	43.4805	3.61867	43.4742		MX_VVY_VAU
2024	Occitanie	Herault	Villeveyrac	Water	Repeatedly sampled	No	No	3.61439	43.4808	3.6189	43.4745		ZH_VVY_LPO
2024	Occitanie	Lozere	Florac	Mosquito excreta	Vector control operation	No	No	3.58659	44.3279	3.5911	44.3216		MX_FLC_FLO
2024	Occitanie	Lozere	Florac	Water	Vector control operation	No	Yes	3.58779	44.3282	3.5923	44.322		GL_FLC_C01
2024	Occitanie	Pyrenees-Orientales	Baho	Water	Vector control operation	No	No	2.82497	42.705	2.82947	42.6988		GL_BAH_A01
2024	Occitanie	Pyrenees-Orientales	Baho	Water	Vector control operation	No	No	2.82488	42.7049	2.82939	42.6987		GL_BAH_A02
2025	Occitanie	Aude	Fleury	Water	Network	No	Yes	3.19688	43.2079	3.20138	43.2016		ZH_FLY_PIS
2025	Occitanie	Aude	Gruissan	Water	Network	No	Yes	3.06317	43.1098	3.06768	43.1035		ZH_GRU_CMP
2025	Occitanie	Aude	Gruissan	Water	Network	Yes	Yes	3.08321	43.1172	3.08771	43.111		ZH_GRU_GRU
2025	Occitanie	Aude	La Palme	Water	Network	No	Yes	3.00501	42.9505	3.00951	42.9443		ZH_PLM_PRD
2025	Occitanie	Aude	La Palme	Water	Network	No	Yes	3.01428	42.9773	3.01878	42.9711		ZH_PLM_SAL
2025	Occitanie	Aude	Leucate	Mosquito excreta	Network	No	Yes	3.00854	42.9308	3.01305	42.9246		MX_LEU_EQC
2025	Occitanie	Aude	Leucate	Water	Network	No	Yes	3.0004	42.8976	3.0049	42.8913		ZH_FIT_ANG
2025	Occitanie	Aude	Leucate	Water	Network	Yes	No	3.02757	42.9403	3.03208	42.9341		ZH_FRQ_CSS
2025	Occitanie	Aude	Leucate	Water	Network	No	Yes	3.00963	42.9296	3.01413	42.9234		ZH_LEU_ARE
2025	Occitanie	Aude	Narbonne	Mosquito excreta	Network	No	Yes	3.02292	43.1246	3.02743	43.1184		MX_NRB_PNR
2025	Occitanie	Aude	Narbonne	Water	Network	No	Yes	3.0154	43.131	3.0199	43.1248		ZH_NRB_BKN
2025	Occitanie	Aude	Narbonne	Water	Network	No	Yes	3.17848	43.1739	3.18298	43.1676		ZH_SPM_EXA
2025	Occitanie	Aude	Peyriac-De-Mer	Water	Network	No	Yes	2.96733	43.0861	2.97183	43.0798		ZH_PDM_RAF
2025	Occitanie	Aude	Port-La-Nouvelle	Water	Network	No	Yes	3.02376	43.0275	3.02827	43.0213		ZH_PLN_LAF
2025	Occitanie	Gard	Bernis	Mosquito excreta	Vector control operation	No	No	4.28547	43.7713	4.28997	43.7651		MX_BRN_S01
2025	Occitanie	Gard	Bernis	Mosquito excreta	Vector control operation	No	No	4.28495	43.7712	4.28946	43.765		MX_BRN_S02
2025	Occitanie	Gard	Bernis	Water	Vector control operation	No	No	4.28392	43.7715	4.28843	43.7653		GL_BRN_C01
2025	Occitanie	Gard	Le Grau-Du-Roi	Water	Network	No	Yes	4.1576	43.5233	4.16211	43.5171		ZH_LGR_MAS
2025	Occitanie	Gard	Nimes	Mosquito excreta	Vector control operation	No	No	4.3219	43.8419	4.3264	43.8357		MX_NIM_A01
2025	Occitanie	Gard	Nimes	Water	Vector control operation	No	No	4.3231	43.8412	4.3276	43.8349		GL_NIM_A01
2025	Occitanie	Gard	Nimes	Water	Vector control operation	No	No	4.32308	43.8418	4.32758	43.8355		GL_NIM_A02
2025	Occitanie	Gard	Nimes	Water	Vector control operation	No	No	4.32064	43.8413	4.32514	43.8351		GL_NIM_A03
2025	Occitanie	Gard	Nimes	Water	Vector control operation	No	No	4.32165	43.841	4.32615	43.8348		GL_NIM_A04
2025	Occitanie	Gard	Nimes	Water	Vector control operation	No	No	4.3197	43.8426	4.32421	43.8364		GL_NIM_B01
2025	Occitanie	Gard	Nimes	Water	Vector control operation	No	No	4.31995	43.842	4.32445	43.8357		GL_NIM_B02
2025	Occitanie	Gard	Nimes	Water	Vector control operation	No	No	4.32257	43.8443	4.32707	43.8381		GL_NIM_C01
2025	Occitanie	Gard	Nimes	Water	Vector control operation	No	No	4.31936	43.8423	4.32387	43.836		GL_NIM_C02
2025	Occitanie	Gard	Poulx	Mosquito excreta	Vector control operation	No	No	4.42866	43.9029	4.43317	43.8967		MX_PLX_S01
2025	Occitanie	Gard	Poulx	Mosquito excreta	Vector control operation	No	No	4.42889	43.9022	4.43339	43.8959		MX_PLX_S02
2025	Occitanie	Gard	Poulx	Mosquito excreta	Vector control operation	No	No	4.42375	43.904	4.42826	43.8977		MX_PLX_S03
2025	Occitanie	Gard	Poulx	Mosquito excreta	Vector control operation	No	No	4.42407	43.9044	4.42858	43.8982		MX_PLX_S04
2025	Occitanie	Gard	Poulx	Water	Vector control operation	No	No	4.42373	43.903	4.42824	43.8967		GL_PLX_D01
2025	Occitanie	Gard	Poulx	Water	Vector control operation	No	No	4.42798	43.903	4.43249	43.8967		GL_PLX_D02
2025	Occitanie	Gard	Poulx	Water	Vector control operation	No	No	4.42806	43.9032	4.43256	43.897		GL_PLX_D03
2025	Occitanie	Gard	Poulx	Water	Vector control operation	No	No	4.42797	43.9017	4.43248	43.8954		GL_PLX_D04
2025	Occitanie	Gard	Poulx	Water	Vector control operation	No	No	4.4242	43.9029	4.4287	43.8966		GL_PLX_D05
2025	Occitanie	Gard	Saint-Gilles	Water	Network	No	Yes	4.43106	43.6629	4.43556	43.6566		ZH_STG_CNL
2025	Occitanie	Gard	Saint-Gilles	Water	Network	Yes	Yes	4.39355	43.6341	4.39805	43.6278		ZH_STG_CRS
2025	Occitanie	Gard	Saint-Gilles	Water	Network	No	Yes	4.39606	43.5717	4.40057	43.5655		ZH_STG_SYL
2025	Occitanie	Gard	Saint-Laurent-D'Aigouze	Mosquito excreta	Network	Yes	No	4.20791	43.5988	4.21242	43.5925		MX_SLA_PIZ
2025	Occitanie	Gard	Saint-Laurent-D'Aigouze	Water	Network	No	Yes	4.23934	43.5491	4.24385	43.5429		ZH_AGM_BOU
2025	Occitanie	Gard	Saint-Laurent-D'Aigouze	Water	Network	No	Yes	4.22298	43.5685	4.22748	43.5622		ZH_AGM_CRG
2025	Occitanie	Gard	Saint-Laurent-D'Aigouze	Water	Network	No	Yes	4.20722	43.5976	4.21173	43.5914		ZH_SLA_CBR
2025	Occitanie	Gard	Saint-Laurent-D'Aigouze	Water	Network	No	No	4.2191	43.62	4.2236	43.6138		ZH_SLA_MRR
2025	Occitanie	Gard	Vauvert	Mosquito excreta	Network	Yes	Yes	4.33721	43.6058	4.34172	43.5996		MX_VVR_SCA
2025	Occitanie	Gard	Vauvert	Water	Network	Yes	Yes	4.34672	43.6105	4.35122	43.6042		ZH_VVR_SCR
2025	Occitanie	Haute-Garonne	Roques	Water	Vector control operation	No	No	1.36746	43.5095	1.37197	43.5032		GL-ROQ-A01
2025	Occitanie	Haute-Garonne	Roques	Water	Vector control operation	No	No	1.36819	43.51	1.3727	43.5037		GL-ROQ-A02
2025	Occitanie	Herault	Agde	Mosquito excreta	Network	No	No	3.52968	43.3121	3.53418	43.3059		MX_MRS_RNB
2025	Occitanie	Herault	Agde	Water	Network	No	Yes	3.52556	43.3285	3.53007	43.3223		ZH_MRS_BGN
2025	Occitanie	Herault	Balaruc-Le-Vieux	Water	Network	Yes	Yes	3.6668	43.458	3.6713	43.4518		ZH_BZG_FLM
2025	Occitanie	Herault	Bouzigues	Mosquito excreta	Network	No	No	3.65909	43.4505	3.6636	43.4443		MX_BGZ_ALX
2025	Occitanie	Herault	Castries	Mosquito excreta	Vector control operation	No	No	3.98286	43.684	3.98737	43.6777		MX_CST_AQU
2025	Occitanie	Herault	Castries	Mosquito excreta	Vector control operation	No	No	3.98178	43.6764	3.98628	43.6701		MX_CST_ARN
2025	Occitanie	Herault	Castries	Mosquito excreta	Vector control operation	No	No	3.99083	43.686	3.99533	43.6797		MX_CST_BLE
2025	Occitanie	Herault	Castries	Mosquito excreta	Vector control operation	No	No	3.98606	43.6868	3.99056	43.6806		MX_CST_CIG
2025	Occitanie	Herault	Castries	Mosquito excreta	Vector control operation	No	No	3.98057	43.681	3.98508	43.6747		MX_CST_CLD
2025	Occitanie	Herault	Castries	Mosquito excreta	Vector control operation	No	No	3.98101	43.6754	3.98551	43.6692		MX_CST_ECL
2025	Occitanie	Herault	Castries	Mosquito excreta	Vector control operation	No	Yes	3.97832	43.6834	3.98282	43.6772		MX_CST_FAR
2025	Occitanie	Herault	Castries	Mosquito excreta	Vector control operation	No	No	3.98459	43.6854	3.98909	43.6791		MX_CST_INZ
2025	Occitanie	Herault	Castries	Mosquito excreta	Vector control operation	No	No	3.98504	43.6774	3.98954	43.6712		MX_CST_MRI
2025	Occitanie	Herault	Castries	Mosquito excreta	Vector control operation	No	No	3.9765	43.6831	3.98101	43.6769		MX_CST_RIQ
2025	Occitanie	Herault	Castries	Mosquito excreta	Vector control operation	No	No	3.98379	43.6831	3.98829	43.6769		MX_CST_ROD
2025	Occitanie	Herault	Castries	Mosquito excreta	Vector control operation	No	No	3.98418	43.6861	3.98869	43.6799		MX_CST_ROM
2025	Occitanie	Herault	Castries	Mosquito excreta	Vector control operation	No	No	3.98347	43.6784	3.98798	43.6722		MX_CST_RSS
2025	Occitanie	Herault	Castries	Mosquito excreta	Vector control operation	No	No	3.97727	43.6798	3.98178	43.6735		MX_CST_SIM
2025	Occitanie	Herault	Castries	Mosquito excreta	Vector control operation	No	No	3.98209	43.6827	3.9866	43.6764		MX_CST_THR
2025	Occitanie	Herault	Castries	Water	Vector control operation	No	No	3.98386	43.6785	3.98837	43.6723		GL_CST_A01
2025	Occitanie	Herault	Castries	Water	Vector control operation	No	No	3.98387	43.6843	3.98838	43.678		GL_CST_A02
2025	Occitanie	Herault	Castries	Water	Vector control operation	No	No	3.98524	43.686	3.98974	43.6798		GL_CST_A03
2025	Occitanie	Herault	Castries	Water	Vector control operation	No	Yes	3.98417	43.6861	3.98867	43.6799		GL_CST_A04
2025	Occitanie	Herault	Castries	Water	Vector control operation	No	No	3.98001	43.682	3.98451	43.6758		GL_CST_A05
2025	Occitanie	Herault	Castries	Water	Vector control operation	No	No	3.98081	43.6821	3.98532	43.6759		GL_CST_A06
2025	Occitanie	Herault	Castries	Water	Vector control operation	No	No	3.97945	43.6825	3.98395	43.6762		GL_CST_A07
2025	Occitanie	Herault	Castries	Water	Vector control operation	No	No	3.97928	43.6815	3.98378	43.6753		GL_CST_A08
2025	Occitanie	Herault	Castries	Water	Vector control operation	No	No	3.98494	43.6863	3.98945	43.6801		GL_CST_A10
2025	Occitanie	Herault	Castries	Water	Vector control operation	No	No	3.97872	43.682	3.98322	43.6758		GL_CST_A11
2025	Occitanie	Herault	Castries	Water	Vector control operation	No	No	3.99306	43.6844	3.99757	43.6781		GL_CST_B01
2025	Occitanie	Herault	Castries	Water	Vector control operation	No	Yes	3.98343	43.6829	3.98794	43.6767		GL_CST_B03
2025	Occitanie	Herault	Castries	Water	Vector control operation	No	No	3.98509	43.6832	3.98959	43.677		GL_CST_B04
2025	Occitanie	Herault	Castries	Water	Vector control operation	No	No	3.9861	43.6869	3.9906	43.6806		GL_CST_B05
2025	Occitanie	Herault	Frontignan	Water	Network	Yes	Yes	3.76368	43.4464	3.76819	43.4402		ZH_FRT_SAL
2025	Occitanie	Herault	Lansargues	Water	Network	No	No	4.0915	43.6223	4.09601	43.6161		ZH_LSG_BRG
2025	Occitanie	Herault	Lattes	Water	Network	No	Yes	3.92006	43.5639	3.92456	43.5576		ZH_LTT_PNT
2025	Occitanie	Herault	Marsillargues	Water	Network	Yes	Yes	4.10274	43.5964	4.10724	43.5901		ZH_MSG_VER
2025	Occitanie	Herault	Mauguio	Mosquito excreta	Network	No	Yes	3.97776	43.5893	3.98226	43.5831		MX_MGO_KAR
2025	Occitanie	Herault	Mauguio	Water	Network	Yes	Yes	4.02511	43.5981	4.02962	43.5919		ZH_MGO_CAR
2025	Occitanie	Herault	Mauguio	Water	Network	No	Yes	3.98168	43.5843	3.98618	43.5781		ZH_MGO_KZH
2025	Occitanie	Herault	Meze	Water	Network	No	Yes	3.59212	43.4182	3.59662	43.4119		ZH_MEZ_THA
2025	Occitanie	Herault	Mireval	Water	Network	No	Yes	3.82529	43.5184	3.82979	43.5122		ZH_MRV_BVR
2025	Occitanie	Herault	Montpellier	Mosquito excreta	Network	No	Yes	3.87668	43.6399	3.88118	43.6337		MX_MTP_TAP
2025	Occitanie	Herault	Montpellier	Water	Network	No	Yes	3.87725	43.6402	3.88175	43.634		ZH_MTP_NDO
2025	Occitanie	Herault	Perols	Water	Network	No	Yes	3.95044	43.5518	3.95494	43.5455		ZH_PRL_PRL
2025	Occitanie	Herault	Perols	Water	Network	Yes	Yes	3.9619	43.5634	3.9664	43.5571		ZH_PRL_SAL
2025	Occitanie	Herault	Portiragnes	Water	Network	No	Yes	3.35139	43.2776	3.3559	43.2714		ZH_PGN_MAI
2025	Occitanie	Herault	Prades-Le-Lez	Mosquito excreta	Vector control operation	No	No	3.86187	43.6973	3.86637	43.6911		MX_PLZ_MX1
2025	Occitanie	Herault	Prades-Le-Lez	Mosquito excreta	Vector control operation	No	No	3.8701	43.6876	3.87461	43.6814		MX_PLZ_MX4
2025	Occitanie	Herault	Prades-Le-Lez	Water	Vector control operation	No	No	3.87018	43.6867	3.87469	43.6804		GL_PLZ_C01
2025	Occitanie	Herault	Prades-Le-Lez	Water	Vector control operation	No	No	3.86921	43.6882	3.87372	43.682		GL_PLZ_C02
2025	Occitanie	Herault	Prades-Le-Lez	Water	Vector control operation	No	No	3.86085	43.6971	3.86535	43.6909		GL_PLZ_C03
2025	Occitanie	Herault	Prades-Le-Lez	Water	Vector control operation	No	No	3.86141	43.7003	3.86592	43.6941		GL_PLZ_C04
2025	Occitanie	Herault	Saint-Jean-De-Vedas	Mosquito excreta	Network	Yes	Yes	3.85405	43.5728	3.85855	43.5666		MX_SJV_CAN
2025	Occitanie	Herault	Saint-Jean-De-Vedas	Water	Network	No	Yes	3.8539	43.5732	3.8584	43.567		ZH_SJV_ECC
2025	Occitanie	Herault	Vendres	Mosquito excreta	Network	No	No	3.23666	43.2298	3.24117	43.2236		MX_VDR_STP
2025	Occitanie	Herault	Vendres	Water	Network	No	Yes	3.23521	43.2318	3.23971	43.2256		ZH_VDR_ETG
2025	Occitanie	Herault	Vendres	Water	Network	No	Yes	3.22471	43.2635	3.22922	43.2573		ZH_VDR_NRD
2025	Occitanie	Herault	Vic-La-Gardiole	Water	Network	Yes	Yes	3.78615	43.4738	3.79065	43.4675		ZH_VLG_MAS
2025	Occitanie	Herault	Villeneuve-Les-Maguelone	Mosquito excreta	Network	No	Yes	3.8314	43.5209	3.8359	43.5147		MX_MRV_MAR
2025	Occitanie	Pyrenees-Orientales	Canet-En-Roussillon	Water	Network	No	Yes	3.02176	42.6976	3.02627	42.6914		ZH_CER_ESP
2025	Occitanie	Pyrenees-Orientales	Canet-En-Roussillon	Water	Network	No	Yes	3.02683	42.6393	3.03133	42.6331		ZH_CER_ETG
2025	Occitanie	Pyrenees-Orientales	Canet-En-Roussillon	Water	Vector control operation	No	No	3.03348	42.6909	3.03798	42.6847		GL-CER-A01
2025	Occitanie	Pyrenees-Orientales	Salses-Le-Chateau	Water	Network	No	No	2.98341	42.866	2.98791	42.8598		ZH_SLC_FIT
2025	Occitanie	Pyrenees-Orientales	Salses-Le-Chateau	Water	Network	No	Yes	2.93532	42.842	2.93982	42.8357		ZH_SLC_NOV
2025	Occitanie	Pyrenees-Orientales	Salses-Le-Chateau	Water	Network	No	Yes	2.9558	42.8321	2.9603	42.8258		ZH_SLC_PCH
2025	Occitanie	Pyrenees-Orientales	Torreilles	Water	Network	No	Yes	3.03323	42.7554	3.03774	42.7492		ZH_TOR_QNU
