## Supplementary Table 3 for "Early-warning surveillance of West Nile and Usutu viruses in water and mosquito excreta using digital PCR"

### Sheet: dMIQE2020
Table S3. dMIQE2020 checklist for authors, reviewers and editors.
ITEM TO CHECK	PROVIDED	COMMENT
Column1	Y/N	Column2	Y	Y	raw data uploaded to online repository with ID:
1. SPECIMEN			N	N	raw data included as supplemental files:
Detailed description of specimen type and numbers	Y	Mosquito excreta (MX) collected from traps and environmental water samples (wetlands and artificial breeding sites) described in Material and methods		NA	raw data available on request:
Sampling procedure (including time to storage)	Y	Detailed field sampling procedures, dates, locations, transport and storage conditions are provided			raw data not available:
Sample aliquotation, storage conditions and duration	Y	Storage temperature and duration dor raw samples are reported
2. NUCLEIC ACID EXTRACTION
Description of extraction method including amount of sample processed	Y	Exttraction protocols for mosquito excreta and water samples are fully described in Material and methods, including volumes and kits used
Volume of solvent used to elute/resuspend extract	Y	Elution volume is reported
Number of extraction replicates	N	N/A, sample extraction is processed only once for each sample
Extraction blanks included?	Y	Extraction negative controls are included in each extraction batch
3. NUCLEIC ACID ASSESSMENT AND STORAGE
Method to evaluate quality of nucleic acids	N	Quality of nucleic acid is not evaluated after extraction
Method to evaluate quantity of nucleic acids (including molecular weight and calculations when using mass)	N	Total quantity of nucleic acid is not evaluated, however pan-mosquito quantification measurement is used as a proxy to evaluated nucleid acid extraction efficacy
Storage conditions: temperature, concentration, duration, buffer, aliquots	N	Storage conditions of nucleic acid extracts are not provided
Clear description of dilution steps used to prepare working DNA solution	N	N/A sample extract dilution is only needed in the inhibition control is not detected
4. NUCLEIC ACID MODIFICATION	NA	N/A
Template modification (digestion, sonication, pre-amplification, bisulphite etc.)	N	N/A
Details of repurification following modification if performed	N	N/A
5. REVERSE TRANSCRIPTION	Y	N/A
cDNA priming method and concentration	N	Not provided
One or two step protocol (include reaction details for two step)	Y	One-step protocol for reverse transcription is reported
Amount of RNA added per reaction	Y	Input volume of RNA added to the reaction is provided
Detailed reaction components and conditions	Y	Reverse transiption is processed via a commercial kit which details are reported
Estimated copies measured with and without addition of RT*	N	Since targets are RNA viruses, no control without RT was made
Manufacturer of reagents used with catalogue and lot numbers	Y	All details provided
Storage of cDNA: temperature, concentration, duration, buffer and aliquots	N	No detail provided
6. dPCR OLIGONUCLEOTIDES DESIGN AND TARGET INFORMATION
Sequence accession number or official gene symbol	Y	Sequences accession number provided in Table SX
Method (software) used for design and in silico verification	Y	Provided in Material and methods
Location of amplicon	N	Not provided
Amplicon length	Y	Amplicon length is reported in Table SX
Primer and probe sequences (or amplicon context sequence)**	Y	Oligonucleotids sequences are given in Table SX
Location and identity of any modifications	Y	N/A
Manufacturer of oligonucleotides	N	Not provided
7. dPCR PROTOCOL
Manufacturer of dPCR instrument and instrument model	Y	Details are reported
Buffer/kit manufacturer with catalogue and lot number	Y	Details are reported
Primer and probe concentration	Y	Details are reported
Pre-reaction volume and composition (incl. amount of template and if restriction enzyme added)	N	Details are reported
Template treatment (initial heating or chemical denaturation)	N	N/A
Polymerase identity and concentration, Mg++ and dNTP concentrations***	N	Not provided
Complete thermocycling parameters	Y	Details are reported
8. ASSAY VALIDATION
Details of optimisation performed	Y	Optimizations are detailed in Material and methods
Analytical specificity (vs. related sequences) and limit of blank (LOB)	Y	Method characterization is described
Analytical sensitivity/LoD and how this was evaluated	Y	Method characterization is described
Testing for inhibitors (from biological matrix/extraction)	Y	Method characterization is described
9. DATA ANALYSIS
Description of dPCR experimental design	Y	Protocols are provided
Comprehensive details negative and positive of controls (whether applied for QC or for estimation of error)	Y	Details are given in data analysis description
Partition classification method (thresholding)	Y	Details are given in data analysis description
Examples of positive and negative experimental results (including fluorescence plots in supplemental material)	Y	Provided in supplementary data Figure SX
Description of technical replication	N	N/A
Repeatability (intra-experiment variation)	N	N/A
Reproducibility (inter-experiment/user/lab etc. variation )	N	N/A
Number of partitions measured (average and standard deviation )	Y	Details are given in data analysis description
Partition volume	N	Not provided
Copies per partition (λ or equivalent ) (average and standard deviation)	N	Not provided
dPCR analysis program (source, version)	Y	Details are given in data analysis description
Description of normalisation method	N	N/A
Statistical methods used for analysis	Y	Details are given in data analysis description
Data transparency	raw data available on request:
